# Genomic and eco-geographic features of locally adapted inversions in wild sunflowers

**DOI:** 10.64898/2026.08.04.742882

**Authors:** Yue Yu, Eric Gonzalez Segovia, Ji Wang, Alexandra Legendre, Veronique Gautier, Stéphane Munos, Marco Todesco, Loren H. Rieseberg

**Affiliations:** Department of Botany and Biodiversity Research Centre, University of British Columbia, Vancouver, British Columbia, Canada; Key Laboratory for Bio-resource and Eco-environment of Ministry of Education, College of Life Sciences, Sichuan University, Chengdu, P. R. China; Laboratoire des Interactions Plantes Microbes-Environnement (LIPME), Université de Toulouse, INRAE, CNRS, LIPME, Castanet-Tolosan, France; Gentyane Platform UMR INRAE/UCA GDEC 5 chemin de Beaulieu 63000 Clermont-Ferrand, France; Institut de Recherche en Santé Digestive (IRSD), INSERM, INRAE, Université de Toulouse, France; Michael Smith Laboratories, University of British Columbia, Vancouver, British Columbia, Canada; Department of Biology, University of British Columbia, Kelowna, British Columbia, Canada

## Abstract

Chromosomal inversions are increasingly recognized as important drivers of local adaptation and ecological divergence because they suppress recombination and maintain adaptive allele combinations despite ongoing gene flow. However, the eco-evolutionary conditions favouring the establishment of such indirectly adaptive inversions, as well as the genomic features that distinguish them from other inversions remain incompletely understood. In this study, we investigated these questions in a wild sunflower system comprising two species: *Helianthus debilis* and *Helianthus praecox*, which exhibit diverse ecotypes and varying degrees of geographic overlap across Texas and Florida in the USA. To resolve the evolutionary relationships between and within these species, and identify potentially adaptive inversions, we generated haplotype-resolved reference assemblies and integrated comparative and population genomic analyses. We identified three major genetic clusters that only partially corresponded to taxonomic classifications. We further detected 156 inversions across the genome, 11 of which showed signatures consistent with a role in local adaptation. Notably, nine of the 11 putatively adaptive inversions were found in sympatric Texas populations. Together with a similar enrichment of inversions in genome assemblies from sympatric versus allopatric populations, our results suggest that inversions are more likely to evolve in heterogeneous environments with ongoing gene flow than in allopatry. Lastly, locally adaptive inversions were generally larger, contained more genes, and showed greater sequence divergence between haplotypes than other types of inversions. Our findings provide empirical support for the role of gene flow in promoting inversion establishment and identify genomic characteristics associated with indirectly adaptive inversions.
