## Supplementary Table S1 for "Genomic and eco-geographic features of locally adapted inversions in wild sunflowers"

### Sheet: TableS1
Table S1: Location, population and sequencing information on all sequenced populations and reference genomes
pop	lat	long	grin_accession	plant_name	gbs_data	hic_hifi_data	near_beach	no_soil_data
PP1	29.65	-95.0167	PI 435847	PRA-380	gbs
PP2	29.2443	-94.8703	PI 494600	PRA-1823	gbs		T
PP3	29.4524	-94.6491	PI 494604	PRA-1827	gbs		T
PH1	28.5167	-99.85	PI 435855	PRA-437	gbs
PH2	28.0333	-99.35	PI 468847	PRA-1168	gbs
PR1	29.5833	-96.3333	PI 468852	PRA-1145	gbs
PR2	29.4667	-96.7833	PI 468853	PRA-1148	gbs
PR3	28.8	-97	PI 468854	PRA-1151	gbs
PR4	27.3	-98.6667	PI 468865	PRA-1333	gbs
PR5	27.3	-98.6667	PI 468866	PRA-1334	gbs
PR6	26.4667	-97.7667	PI 494606	PRA-1801	gbs
PR7	27.35	-98.1167	PI 494607	PRA-1816	gbs
PR8	27.6593	-97.3112	PI 673328	PRA- FBA	gbs
DC1	31.8387	-85.8824	Ames 33052	DEB-2833	gbs				# Removed from analysis because it is outside of Texas
DC2	29.4667	-96.95	PI 435654	DEB-391	gbs
DC3	28.0894	-97.0376	PI 435655	DEB-405	gbs		T
DC4	32.3667	-84.0333	PI 435673	DEB-896	gbs				# Removed from analysis because it is outside of Texas
DC5	30.05	-94.7833	PI 468667	DEB-1140	gbs
DC6	28.6833	-97.2333	PI 494583	DEB-1810	gbs
DC7	33.9667	-81.2333	PI 597908	DEB-1676	gbs				# Removed from analysis because it is outside of Texas
DD1	26.9088	-82.3513	Ames 33046	DEB-2827	gbs
DD2	27.25	-80.25	PI	DEB-	gbs				# Only one cutting plant was received from USDA
DD3	27.05	-80.1333	PI 435669	DEB-691	gbs
DD4	28.7021	-80.6672	PI 435671	DEB-841	gbs		T
DD5	29.4515	-81.1136	PI 468668	DEB-1205	gbs		T
DD6	29.2622	-81.026	PI 468670	DEB-1208	gbs		T
DD7	28.0917	-80.5717	PI 468671	DEB-1571	gbs
DD8	26.4392	-82.0971	PI 649871	Dune Sunflower	gbs		T
DS1	32.3	-94.5	PI 468677	DEB-1132	gbs
DS2	29.0833	-97.2833	PI 494584	DEB-1837	gbs
DS3	29.4167	-97.1667	PI 494585	DEB-1838	gbs
DS4	29.9333	-97.0333	PI 494586	DEB-1841	gbs
DS5	31.6	-94.65	PI 494589	DEB-1848	gbs
DV1	28.0379	-82.8211	Ames 33041	DEB-2851	gbs
DV2	27.5864	-82.7636	Ames 33043	DEB-2853	gbs			T
DV3	27.6012	-82.7598	Ames 33044	DEB-2825	gbs			T
DV4	26.7174	-82.2613	Ames 33045	DEB-2826	gbs
DV5	27.6643	-82.7249	Ames 33048	DEB-2829	gbs
DT1	29.9159	-84.5109	Ames 32169	DEB-FSU	gbs
DT2	29.6613	-85.0845	Ames 33061	DEB-2842	gbs
DT3	29.0961	-83.064	Ames 33065	DEB-2846	gbs			T
DT4	29.1361	-83.0475	Ames 33066	DEB-2847	gbs
DT5	29.1611	-83.0286	Ames 33067	DEB-2848	gbs
DT6	29.85	-84.65	PI 468690	DEB-1565	gbs
DT7	30.0162	-84.3684	PI 468692	DEB-1675	gbs		T
DT8	29.1832	-83.0171	PI 673213	CDK	gbs
DT9	29.806	-85.3021	PI 673311	DEB-PSJ	gbs
DT7- Reference	30.0162	-84.3684	PI 468691	DEB-1566	gbs	hic_hifi	Note 2026 Feb 28: same geo as PI 468692 (DEB-1675) but different collected material
PH1- Reference	28.5167	-99.85	PI 468850	PRA-1342	gbs	hic_hifi
