## Supplementary Table S3 for "Genomic and eco-geographic features of locally adapted inversions in wild sunflowers"

### Sheet: syri_DEB1_DEB2
Table S3: Inversions identified with SyRI for comparisons of HDebH1 - HDebH2, HPraH1 - HPraH2 and HPraH2 - HDebH2. Rows in red are after filtering for inversions >500 Kbp.
DEB H1	START	END	Length		DEB H2	START	END	Length				Overlaps (checked non overlap)	Adaptive_Lostruct
DEB_Chr09	51858902	64294134	12435232	-	DEB_Chr09	51758708	64362381	12603673		INV1242
DEB_Chr03	64214600	72336166	8121566	-	DEB_Chr03	66773446	74566342	7792896		INV1202
DEB_Chr15	811257	3487605	2676348	-	DEB_Chr15	875106	3871324	2996218		INV1270
DEB_Chr04	3475867	6050791	2574924	-	DEB_Chr04	3538315	6316414	2778099		INV1209
DEB_Chr07	207686890	209806723	2119833	-	DEB_Chr07	205525604	208851832	3326228		INV1236
DEB_Chr11	203679592	205315289	1635697	-	DEB_Chr11	203667379	205398661	1731282		INV1255
DEB_Chr02	161019608	162450823	1431215	-	DEB_Chr02	163616830	165120067	1503237		INV1198
DEB_Chr17	119772693	121186155	1413462	-	DEB_Chr17	123545173	125058147	1512974		INV1281
DEB_Chr10	157649508	158813255	1163747	-	DEB_Chr10	156637299	157534062	896763		INV1250
DEB_Chr05	82237649	83398564	1160915	-	DEB_Chr05	84139687	85351646	1211959		INV1217
DEB_Chr12	190134720	191098646	963926	-	DEB_Chr12	191766494	192709306	942812		INV1258
DEB_Chr03	150070012	150992651	922639	-	DEB_Chr03	151600460	152518442	917982		INV1207
DEB_Chr04	213478339	214392016	913677	-	DEB_Chr04	212949765	213863459	913694		INV1214
DEB_Chr04	203075752	203824271	748519	-	DEB_Chr04	202032500	202778725	746225		INV1213
DEB_Chr06	189582687	190317798	735111	-	DEB_Chr06	190079703	190814744	735041		INV1227
DEB_Chr15	73170192	73897087	726895	-	DEB_Chr15	73606299	74269695	663396		INV1273
DEB_Chr06	165387920	165944549	556629		DEB_Chr06	166520086	167073591	553505		INV1225
DEB_Chr12	223749652	224099124	349472	-	DEB_Chr12	225517848	225876944	359096		INV1260
DEB_Chr12	82393217	82700487	307270	-	DEB_Chr12	81032669	81266970	234301		INV1257
DEB_Chr03	17439797	17728830	289033	-	DEB_Chr03	17511782	17777300	265518		INV1199
DEB_Chr04	44045703	44284209	238506	-	DEB_Chr04	43166764	43356390	189626		INV1212
DEB_Chr08	38877489	39050805	173316	-	DEB_Chr08	41612041	41793940	181899		INV1240
DEB_Chr05	166223147	166388004	164857	-	DEB_Chr05	166886489	167051487	164998		INV1221
DEB_Chr08	25371954	25457016	85062	-	DEB_Chr08	27837808	27921608	83800		INV1239
DEB_Chr05	44519606	44593520	73914	-	DEB_Chr05	45201940	45246574	44634		INV1215
DEB_Chr02	158109620	158182108	72488	-	DEB_Chr02	159966423	160087311	120888		INV1197
DEB_Chr15	147205232	147275339	70107	-	DEB_Chr15	145725897	145797605	71708		INV1274
DEB_Chr02	142333782	142397201	63419	-	DEB_Chr02	144569497	144629768	60271		INV1196
DEB_Chr14	97912821	97974558	61737	-	DEB_Chr14	98266231	98327505	61274		INV1269
DEB_Chr17	34685613	34745524	59911	-	DEB_Chr17	38091617	38151476	59859		INV1280
DEB_Chr08	14022415	14076691	54276	-	DEB_Chr08	14202911	14215063	12152		INV1238
DEB_Chr05	111784286	111828000	43714	-	DEB_Chr05	113721783	113756583	34800		INV1218
DEB_Chr15	35139003	35182428	43425	-	DEB_Chr15	34951169	34993835	42666		INV1271
DEB_Chr16	18193615	18233092	39477	-	DEB_Chr16	18265348	18299799	34451		INV1276
DEB_Chr14	46544657	46580182	35525	-	DEB_Chr14	46317509	46353033	35524		INV1267
DEB_Chr12	239903467	239936176	32709	-	DEB_Chr12	242125261	242153011	27750		INV1263
DEB_Chr07	25883095	25913814	30719	-	DEB_Chr07	24846153	24879586	33433		INV1228
DEB_Chr01	38211340	38240901	29561	-	DEB_Chr01	38075511	38105400	29889		INV1190
DEB_Chr07	99754650	99781843	27193	-	DEB_Chr07	97438822	97465951	27129		INV1230
DEB_Chr03	17778856	17803040	24184	-	DEB_Chr03	17887982	17905178	17196		INV1200
DEB_Chr13	164929295	164949769	20474	-	DEB_Chr13	163614325	163634419	20094		INV1265
DEB_Chr02	14054376	14074507	20131	-	DEB_Chr02	14182009	14202168	20159		INV1193
DEB_Chr03	115160770	115179382	18612	-	DEB_Chr03	116082334	116125422	43088		INV1204
DEB_Chr03	175730187	175748535	18348	-	DEB_Chr03	178164307	178182640	18333		INV1208
DEB_Chr17	167945532	167955706	10174	-	DEB_Chr17	171066779	171118495	51716		INV1282
DEB_Chr12	224714046	224720616	6570	-	DEB_Chr12	226496059	226502575	6516		INV1261
DEB_Chr12	224984086	224989309	5223	-	DEB_Chr12	226778528	226783751	5223		INV1262
DEB_Chr06	69675771	69680381	4610	-	DEB_Chr06	70783369	70787986	4617		INV1223
DEB_Chr10	135981576	135985840	4264	-	DEB_Chr10	135266103	135270343	4240		INV1249
DEB_Chr09	115214798	115218996	4198	-	DEB_Chr09	117110722	117114912	4190		INV1245
DEB_Chr10	186057680	186061421	3741	-	DEB_Chr10	184767295	184771051	3756		INV1252
DEB_Chr07	155746209	155748937	2728	-	DEB_Chr07	153866635	153869365	2730		INV1233
DEB_Chr07	165638524	165641089	2565	-	DEB_Chr07	163735785	163738350	2565		INV1234
DEB_Chr05	115319481	115321880	2399	-	DEB_Chr05	116893185	116895584	2399		INV1219
DEB_Chr09	88561566	88563952	2386	-	DEB_Chr09	89547564	89549992	2428		INV1244
DEB_Chr16	190335567	190337383	1816	-	DEB_Chr16	186929454	186931282	1828		INV1277
DEB_Chr07	202822741	202824529	1788	-	DEB_Chr07	200064927	200066715	1788		INV1235
DEB_Chr14	96832992	96834604	1612	-	DEB_Chr14	97230402	97232014	1612		INV1268
DEB_Chr03	136824689	136826034	1345	-	DEB_Chr03	138091728	138093073	1345		INV1206
DEB_Chr15	160120168	160121358	1190	-	DEB_Chr15	158586066	158587256	1190		INV1275
DEB_Chr04	29564347	29565493	1146	-	DEB_Chr04	29467922	29469068	1146		INV1210
DEB_Chr07	153916771	153917896	1125	-	DEB_Chr07	152018608	152019751	1143		INV1232
DEB_Chr10	133323752	133324728	976	-	DEB_Chr10	132743283	132744214	931		INV1248
DEB_Chr11	4855808	4856683	875	-	DEB_Chr11	4900361	4901229	868		INV1253
DEB_Chr08	7246006	7246848	842	-	DEB_Chr08	7472703	7473546	843		INV1237
DEB_Chr03	89568022	89568790	768	-	DEB_Chr03	90980129	90980897	768		INV1203
DEB_Chr12	243712208	243712869	661	-	DEB_Chr12	246082321	246082982	661		INV1264
DEB_Chr11	184979698	184980268	570	-	DEB_Chr11	185325454	185326020	566		INV1254
DEB_Chr16	190921066	190921609	543	-	DEB_Chr16	187471547	187472090	543		INV1278
DEB_Chr09	180649187	180649718	531	-	DEB_Chr09	183035320	183035851	531		INV1247
DEB_Chr06	162671244	162671760	516	-	DEB_Chr06	163890399	163890914	515		INV1224
DEB_Chr01	174759764	174760261	497	-	DEB_Chr01	174160286	174160783	497		INV1192
DEB_Chr02	18728652	18729149	497	-	DEB_Chr02	18794273	18794768	495		INV1194
DEB_Chr07	141985976	141986455	479	-	DEB_Chr07	139999513	139999992	479		INV1231
DEB_Chr06	175551846	175552306	460	-	DEB_Chr06	176731562	176732022	460		INV1226
DEB_Chr16	192748311	192748770	459	-	DEB_Chr16	189310308	189310767	459		INV1279
DEB_Chr03	134184258	134184696	438	-	DEB_Chr03	135412704	135413139	435		INV1205
DEB_Chr12	71139892	71140330	438	-	DEB_Chr12	69637043	69637481	438		INV1256
DEB_Chr09	65614605	65615042	437	-	DEB_Chr09	65587937	65588374	437		INV1243
DEB_Chr05	126459796	126460228	432	-	DEB_Chr05	126951495	126951926	431		INV1220
DEB_Chr03	18476595	18476978	383	-	DEB_Chr03	18223321	18223704	383		INV1201
DEB_Chr15	64863924	64864306	382	-	DEB_Chr15	64506119	64506501	382		INV1272
DEB_Chr07	32398000	32398352	352	-	DEB_Chr07	30669405	30669757	352		INV1229
DEB_Chr10	163677495	163677838	343	-	DEB_Chr10	162643002	162643345	343		INV1251
DEB_Chr12	198745234	198745577	343	-	DEB_Chr12	200349115	200349458	343		INV1259
DEB_Chr08	51956556	51956891	335	-	DEB_Chr08	54928053	54928388	335		INV1241
DEB_Chr05	77043699	77044025	326	-	DEB_Chr05	78994031	78994357	326		INV1216
DEB_Chr01	169982550	169982867	317	-	DEB_Chr01	169875625	169875942	317		INV1191
DEB_Chr04	31813661	31813972	311	-	DEB_Chr04	31665592	31665903	311		INV1211
DEB_Chr02	82790816	82791103	287	-	DEB_Chr02	83047285	83047572	287		INV1195
DEB_Chr14	32183641	32183906	265	-	DEB_Chr14	32056789	32057054	265		INV1266
DEB_Chr09	169102350	169102561	211	-	DEB_Chr09	171406083	171406294	211		INV1246
DEB_Chr06	10323097	10323298	201	-	DEB_Chr06	10197260	10197461	201		INV1222

### Sheet: syri_PRA1_PRA2
PRA_H1	START	END	Length		PRA_H2	START	END	Length				Overlaps	Adaptive_Lostruct
PRA_chr16	30596030	41182509	10586479	-	PRA_chr16	22171879	36501814	14329935		INV17744
PRA_chr13	83363171	91863735	8500564	-	PRA_chr13	89056578	99566255	10509677		INV17691
PRA_chr14	100889719	109336264	8446545	-	PRA_chr14	100713021	108975803	8262782		INV17723
PRA_chr16	21862001	30173776	8311775	-	PRA_chr16	15315101	21907286	6592185		INV17743
PRA_chr06	89428644	97331185	7902541	-	PRA_chr06	103934593	113802882	9868289		INV17564
PRA_chr07	61324198	67157476	5833278	-	PRA_chr07	64154687	70930521	6775834		INV17584
PRA_chr04	78554103	82737469	4183366	-	PRA_chr04	83461063	87470552	4009489		INV17513
PRA_chr06	108866112	112560505	3694393	-	PRA_chr06	131846155	138568298	6722143		INV17566
PRA_chr15	122249796	125905272	3655476	-	PRA_chr15	120143941	123548428	3404487		INV17739
PRA_chr13	94400244	98031980	3631736	-	PRA_chr13	101050199	105138228	4088029		INV17692
PRA_chr11	2309863	5816257	3506394	-	PRA_chr11	2480666	6080360	3599694		INV17638
PRA_chr05	87074315	90485506	3411191	-	PRA_chr05	94445022	97103529	2658507		INV17540
PRA_chr04	53796433	57080744	3284311	-	PRA_chr04	56537206	60484555	3947349		INV17510
PRA_chr06	84342939	87532443	3189504	-	PRA_chr06	97108441	102255767	5147326		INV17561
PRA_chr01	81570458	84635294	3064836	-	PRA_chr01	91350570	94325084	2974514		INV17478
PRA_chr11	93766478	96790900	3024422	-	PRA_chr11	102778652	104689912	1911260		INV17652
PRA_chr06	102426035	105091595	2665560	-	PRA_chr06	119390854	122484748	3093894		INV17565
PRA_chr11	58901151	61506665	2605514	-	PRA_chr11	64181514	66269183	2087669		INV17645
PRA_chr13	111429941	113966382	2536441	-	PRA_chr13	124689482	127524316	2834834		INV17697
PRA_chr12	185123155	187413744	2290589	-	PRA_chr12	208774911	210928795	2153884		INV17684
PRA_chr05	163339431	165539553	2200122	-	PRA_chr05	175373292	178240763	2867471		INV17550
PRA_chr15	97910448	99628353	1717905	-	PRA_chr15	96572043	98169753	1597710		INV17735
PRA_chr14	80997066	82712832	1715766	-	PRA_chr14	78876327	81401133	2524806		INV17719
PRA_chr12	93890202	95601640	1711438	-	PRA_chr12	102220248	103975992	1755744		INV17668
PRA_chr12	121996494	123566101	1569607	-	PRA_chr12	133553267	136244930	2691663		INV17674
PRA_chr11	53715149	55223786	1508637	-	PRA_chr11	57393895	59352254	1958359		INV17644		pra11.01	YES
PRA_chr12	159889874	161375069	1485195	-	PRA_chr12	180886716	182620609	1733893		INV17681
PRA_chr06	163980202	165326239	1346037	-	PRA_chr06	194977625	196336101	1358476		INV17574
PRA_chr16	49658714	50966709	1307995	-	PRA_chr16	45575527	46817834	1242307		INV17745
PRA_chr16	87210968	88466061	1255093	-	PRA_chr16	82200767	83261719	1060952		INV17749
PRA_chr16	187913114	189141577	1228463	-	PRA_chr16	178111325	178892531	781206		INV17766
PRA_chr05	64644473	65861846	1217373	-	PRA_chr05	68061079	69537445	1476366		INV17535		pra05.01	YES
PRA_chr16	164550248	165732635	1182387	-	PRA_chr16	159173306	160460498	1287192		INV17761
PRA_chr07	128707803	129862555	1154752	-	PRA_chr07	134487093	136040043	1552950		INV17594
PRA_chr16	88682610	89835863	1153253	-	PRA_chr16	83697211	84890767	1193556		INV17750
PRA_chr14	121050968	122174467	1123499	-	PRA_chr14	121101932	122327450	1225518		INV17724
PRA_chr10	90516305	91638146	1121841	-	PRA_chr10	91630141	92536430	906289		INV17628
PRA_chr01	89210322	90212913	1002591	-	PRA_chr01	101279972	102181104	901132		INV17480
PRA_chr01	85458092	86428323	970231	-	PRA_chr01	94533311	98968251	4434940		INV17479
PRA_chr16	191895728	192861878	966150	-	PRA_chr16	181287705	182315248	1027543		INV17768
PRA_chr11	78807802	79773780	965978	-	PRA_chr11	85345119	86552341	1207222		INV17648
PRA_chr16	99084885	100048861	963976	-	PRA_chr16	99536602	100924999	1388397		INV17752
PRA_chr07	88371948	89299610	927662	-	PRA_chr07	93438572	94288433	849861		INV17588
PRA_chr02	78807200	79725309	918109	-	PRA_chr02	87021975	88100397	1078422		INV17499
PRA_chr12	124376359	125252846	876487	-	PRA_chr12	138343500	139343396	999896		INV17676
PRA_chr07	43740641	44586281	845640	-	PRA_chr07	45389174	46583753	1194579		INV17580
PRA_chr06	57698483	58487088	788605	-	PRA_chr06	64526989	65329652	802663		INV17556
PRA_chr17	8228585	8987137	758552	-	PRA_chr17	7716821	8512098	795277		INV17773
PRA_chr13	147910355	148659713	749358	-	PRA_chr13	162060953	162945525	884572		INV17703
PRA_chr07	79777050	80488913	711863	-	PRA_chr07	83061081	83801754	740673		INV17587
PRA_chr07	41696775	42389573	692798	-	PRA_chr07	43587394	44276252	688858		INV17579
PRA_chr17	143232008	143906977	674969	-	PRA_chr17	162787480	163299877	512397		INV17784
PRA_chr10	42359034	43029326	670292	-	PRA_chr10	44236423	45058535	822112		INV17625
PRA_chr14	46743522	47380030	636508	-	PRA_chr14	43839357	44357729	518372		INV17711
PRA_chr16	155775762	156359189	583427	-	PRA_chr16	152234360	152724424	490064		INV17759
PRA_chr14	57604279	58140214	535935	-	PRA_chr14	55128775	55589786	461011		INV17716
PRA_chr16	80934818	81469358	534540	-	PRA_chr16	78182353	78590255	407902		INV17747
PRA_chr11	83060616	83592594	531978	-	PRA_chr11	90104829	90617466	512637		INV17649
PRA_chr02	99655124	100147491	492367	-	PRA_chr02	111199744	111576276	376532		INV17500
PRA_chr01	78827502	79294293	466791	-	PRA_chr01	85836152	86975423	1139271		INV17477
PRA_chr05	91633273	92069143	435870	-	PRA_chr05	98735328	99349019	613691		INV17541
PRA_chr01	63161418	63595305	433887	-	PRA_chr01	67379391	68798039	1418648		INV17474
PRA_chr05	135160849	135569540	408691	-	PRA_chr05	146549173	146890913	341740		INV17546
PRA_chr04	153927670	154335782	408112	-	PRA_chr04	162934445	163235033	300588		INV17521
PRA_chr05	30757365	31151380	394015	-	PRA_chr05	32529471	33226568	697097		INV17531
PRA_chr14	10176091	10554827	378736	-	PRA_chr14	5691146	5965856	274710		INV17708
PRA_chr16	67141461	67506841	365380	-	PRA_chr16	63954062	64412273	458211		INV17746
PRA_chr11	133140749	133505121	364372	-	PRA_chr11	139731179	140126995	395816		INV17656
PRA_chr05	33628721	33942294	313573	-	PRA_chr05	35099320	35738021	638701		INV17532
PRA_chr16	86247115	86544083	296968	-	PRA_chr16	81312445	81412876	100431		INV17748
PRA_chr13	142192224	142487275	295051	-	PRA_chr13	156747905	157127805	379900		INV17702
PRA_chr06	11897178	12189816	292638	-	PRA_chr06	13391897	13706418	314521		INV17552
PRA_chr14	91977323	92268610	291287	-	PRA_chr14	90742626	90955367	212741		INV17722
PRA_chr03	181338501	181610697	272196	-	PRA_chr03	184048432	184319545	271113		INV17507
PRA_chr12	110911259	111164218	252959	-	PRA_chr12	122798403	123054264	255861		INV17672
PRA_chr13	101651514	101904188	252674	-	PRA_chr13	110093409	110378197	284788		INV17693
PRA_chr13	127268036	127517864	249828	-	PRA_chr13	142519666	142638966	119300		INV17699
PRA_chr05	77415367	77664644	249277	-	PRA_chr05	83798723	84007112	208389		INV17538
PRA_chr03	5082040	5331085	249045	-	PRA_chr03	5228585	5370880	142295		INV17504
PRA_chr06	29362359	29602841	240482	-	PRA_chr06	32786673	32913520	126847		INV17553
PRA_chr13	30913215	31126948	213733	-	PRA_chr13	32841027	33010543	169516		INV17687
PRA_chr06	74001172	74196198	195026	-	PRA_chr06	83496235	83752909	256674		INV17558
PRA_chr06	89127370	89314039	186669	-	PRA_chr06	103487068	103905378	418310		INV17563
PRA_chr13	102585251	102752370	167119	-	PRA_chr13	110421829	110667766	245937		INV17694
PRA_chr16	172243238	172408863	165625	-	PRA_chr16	167068749	167295457	226708		INV17762
PRA_chr13	103004652	103169927	165275	-	PRA_chr13	111649496	112018116	368620		INV17695
PRA_chr08	22904735	23061527	156792	-	PRA_chr08	23238740	23353604	114864		INV17603
PRA_chr13	170830680	170984317	153637	-	PRA_chr13	185068078	185308371	240293		INV17704
PRA_chr17	138718765	138869923	151158	-	PRA_chr17	154208322	154397707	189385		INV17783
PRA_chr16	194384646	194531049	146403	-	PRA_chr16	183963028	184266457	303429		INV17769
PRA_chr12	135255686	135395828	140142	-	PRA_chr12	155307119	155450662	143543		INV17677
PRA_chr11	20222502	20361997	139495	-	PRA_chr11	20867108	20983690	116582		INV17641
PRA_chr03	159766896	159897010	130114	-	PRA_chr03	159758881	159952679	193798		INV17505
PRA_chr12	92944497	93073049	128552	-	PRA_chr12	101123062	101195826	72764		INV17666
PRA_chr04	139782439	139906396	123957	-	PRA_chr04	148507241	148604999	97758		INV17518
PRA_chr05	75287886	75397519	109633	-	PRA_chr05	81009628	81278955	269327		INV17537
PRA_chr08	177875817	177981994	106177	-	PRA_chr08	173266769	173443808	177039		INV17615
PRA_chr09	160233423	160339576	106153	-	PRA_chr09	158380947	158498774	117827		INV17621
PRA_chr11	115186069	115281159	95090	-	PRA_chr11	127201150	127244880	43730		INV17655
PRA_chr05	131379247	131468626	89379	-	PRA_chr05	143381831	143531095	149264		INV17545
PRA_chr04	165103271	165192363	89092	-	PRA_chr04	178400515	178510336	109821		INV17525
PRA_chr06	37465914	37551911	85997	-	PRA_chr06	41539642	41647967	108325		INV17554
PRA_chr17	56342408	56426512	84104	-	PRA_chr17	65475014	65533729	58715		INV17778
PRA_chr15	137724855	137797298	72443	-	PRA_chr15	135212386	135234299	21913		INV17740
PRA_chr17	26952744	27022585	69841	-	PRA_chr17	29404152	29584262	180110		INV17775
PRA_chr01	39606452	39674583	68131	-	PRA_chr01	41845498	41908893	63395		INV17472
PRA_chr14	86762292	86828541	66249	-	PRA_chr14	85460868	85576231	115363		INV17721
PRA_chr12	103412241	103476728	64487	-	PRA_chr12	112484014	112502206	18192		INV17669
PRA_chr12	111959297	112023384	64087	-	PRA_chr12	124147966	124258937	110971		INV17673
PRA_chr12	93248696	93305901	57205	-	PRA_chr12	101401133	101435341	34208		INV17667
PRA_chr10	97221828	97277404	55576	-	PRA_chr10	97837973	97893786	55813		INV17630
PRA_chr07	45996123	46051613	55490	-	PRA_chr07	48323753	48377317	53564		INV17581
PRA_chr03	173575266	173625524	50258	-	PRA_chr03	176197386	176273051	75665		INV17506
PRA_chr07	124751368	124801365	49997	-	PRA_chr07	130088645	130166391	77746		INV17592
PRA_chr07	210321	260140	49819	-	PRA_chr07	56679	107689	51010		INV17575
PRA_chr01	77505041	77554808	49767	-	PRA_chr01	84877489	84888575	11086		INV17476
PRA_chr17	27626123	27673350	47227	-	PRA_chr17	30035194	30083151	47957		INV17776
PRA_chr01	164462512	164508841	46329	-	PRA_chr01	174218557	174333457	114900		INV17489
PRA_chr01	115195518	115238907	43389	-	PRA_chr01	126817737	126884052	66315		INV17483
PRA_chr06	146238414	146281405	42991	-	PRA_chr06	175566448	175579459	13011		INV17573
PRA_chr07	68449757	68490814	41057	-	PRA_chr07	71990215	72408444	418229		INV17585
PRA_chr13	34924845	34965053	40208	-	PRA_chr13	36459794	36515816	56022		INV17688
PRA_chr12	15043441	15083425	39984	-	PRA_chr12	15846386	15876723	30337		INV17662
PRA_chr01	48266422	48306228	39806	-	PRA_chr01	52028447	52082936	54489		INV17473
PRA_chr11	16709179	16748673	39494	-	PRA_chr11	18067329	18068770	1441		INV17639
PRA_chr14	52496209	52534858	38649	-	PRA_chr14	49533613	49578480	44867		INV17714
PRA_chr05	162183554	162221756	38202	-	PRA_chr05	174226808	174236655	9847		INV17549
PRA_chr05	73862801	73900384	37583	-	PRA_chr05	79922090	79969621	47531		INV17536
PRA_chr15	112714571	112751560	36989	-	PRA_chr15	110972849	110985572	12723		INV17738
PRA_chr08	27420638	27455496	34858	-	PRA_chr08	27261812	27314204	52392		INV17604
PRA_chr11	66359751	66393851	34100	-	PRA_chr11	71594381	71647745	53364		INV17646
PRA_chr02	38913966	38946992	33026	-	PRA_chr02	40078694	40111795	33101		INV17494
PRA_chr08	79508913	79539674	30761	-	PRA_chr08	78697269	78832602	135333		INV17608
PRA_chr05	55200170	55229085	28915	-	PRA_chr05	59030051	59042650	12599		INV17534
PRA_chr08	136450699	136478705	28006	-	PRA_chr08	138323074	138354080	31006		INV17611
PRA_chr15	59206337	59233199	26862	-	PRA_chr15	58751225	58777788	26563		INV17731
PRA_chr06	78207380	78232251	24871	-	PRA_chr06	88971067	89021789	50722		INV17559
PRA_chr14	83680668	83704971	24303	-	PRA_chr14	81881453	81987188	105735		INV17720
PRA_chr05	22691856	22712185	20329	-	PRA_chr05	22657258	22707665	50407		INV17529
PRA_chr17	126282912	126302437	19525	-	PRA_chr17	141453551	141468201	14650		INV17782
PRA_chr02	133199994	133217409	17415	-	PRA_chr02	145177787	145184217	6430		INV17501
PRA_chr11	102667194	102684278	17084	-	PRA_chr11	111361572	111384360	22788		INV17653
PRA_chr04	125371367	125387818	16451	-	PRA_chr04	134763563	134802993	39430		INV17517
PRA_chr08	177842593	177858687	16094	-	PRA_chr08	173194503	173256561	62058		INV17614
PRA_chr07	100035042	100050683	15641	-	PRA_chr07	104866470	104894787	28317		INV17589
PRA_chr16	26321	40798	14477	-	PRA_chr16	129184	168003	38819		INV17742
PRA_chr09	168036499	168050587	14088	-	PRA_chr09	165970142	165983987	13845		INV17623
PRA_chr01	91003834	91015996	12162	-	PRA_chr01	102672352	102684572	12220		INV17481
PRA_chr04	179318267	179330258	11991	-	PRA_chr04	194563335	194575774	12439		INV17526
PRA_chr16	189278245	189289687	11442	-	PRA_chr16	179043462	179057484	14022		INV17767
PRA_chr08	178151080	178162368	11288	-	PRA_chr08	173499020	173515822	16802		INV17617
PRA_chr16	179020566	179031829	11263	-	PRA_chr16	172498033	172509608	11575		INV17765
PRA_chr11	17260331	17271434	11103	-	PRA_chr11	18599069	18610467	11398		INV17640
PRA_chr05	168328844	168339671	10827	-	PRA_chr05	180911500	180922113	10613		INV17551
PRA_chr17	7846583	7857286	10703	-	PRA_chr17	7658802	7669529	10727		INV17772
PRA_chr11	170474433	170485135	10702	-	PRA_chr11	176086418	176088932	2514		INV17658
PRA_chr04	147210249	147220910	10661	-	PRA_chr04	156310742	156313235	2493		INV17519
PRA_chr08	159052873	159063506	10633	-	PRA_chr08	158017715	158028387	10672		INV17612
PRA_chr10	58941328	58951652	10324	-	PRA_chr10	61072851	61083053	10202		INV17626
PRA_chr05	129714217	129723979	9762	-	PRA_chr05	141839264	141848955	9691		INV17544
PRA_chr09	122625499	122635058	9559	-	PRA_chr09	123202762	123212892	10130		INV17618
PRA_chr05	143387430	143396939	9509	-	PRA_chr05	153735003	153744473	9470		INV17547
PRA_chr04	152295897	152304602	8705	-	PRA_chr04	161092615	161101065	8450		INV17520
PRA_chr12	149229435	149237999	8564	-	PRA_chr12	170106088	170114357	8269		INV17679
PRA_chr15	80739199	80747368	8169	-	PRA_chr15	79725460	79733634	8174		INV17734
PRA_chr04	164828532	164836557	8025	-	PRA_chr04	178315172	178328836	13664		INV17524
PRA_chr05	20286529	20293983	7454	-	PRA_chr05	19025235	19044354	19119		INV17528
PRA_chr12	105788521	105795827	7306	-	PRA_chr12	115724427	115731756	7329		INV17671
PRA_chr17	100117286	100124375	7089	-	PRA_chr17	112796632	112803964	7332		INV17780
PRA_chr07	59057244	59064247	7003	-	PRA_chr07	61913261	61920831	7570		INV17583
PRA_chr12	152166459	152173308	6849	-	PRA_chr12	173395603	173402270	6667		INV17680
PRA_chr11	87557461	87564285	6824	-	PRA_chr11	94041195	94048304	7109		INV17650
PRA_chr11	90480375	90487176	6801	-	PRA_chr11	97566182	97580972	14790		INV17651
PRA_chr14	43410088	43416702	6614	-	PRA_chr14	39957988	39964048	6060		INV17710
PRA_chr10	27158999	27165472	6473	-	PRA_chr10	28506544	28513063	6519		INV17624
PRA_chr16	148953871	148960269	6398	-	PRA_chr16	146314276	146320686	6410		INV17758
PRA_chr07	119294311	119300126	5815	-	PRA_chr07	124327878	124330122	2244		INV17591
PRA_chr13	127091486	127097295	5809	-	PRA_chr13	141323523	141329302	5779		INV17698
PRA_chr04	21566936	21572558	5622	-	PRA_chr04	24674851	24680429	5578		INV17509
PRA_chr15	14155744	14161204	5460	-	PRA_chr15	13458982	13464439	5457		INV17729
PRA_chr10	97989087	97994447	5360	-	PRA_chr10	98550516	98555924	5408		INV17631
PRA_chr05	24710594	24715766	5172	-	PRA_chr05	24456660	24461707	5047		INV17530
PRA_chr17	20301728	20306816	5088	-	PRA_chr17	21894475	21899693	5218		INV17774
PRA_chr14	35607471	35612255	4784	-	PRA_chr14	32024732	32029443	4711		INV17709
PRA_chr01	151149766	151153814	4048	-	PRA_chr01	163886875	163890945	4070		INV17488
PRA_chr15	103923269	103926888	3619	-	PRA_chr15	102535123	102538713	3590		INV17736
PRA_chr04	156542038	156545583	3545	-	PRA_chr04	164973267	164976812	3545		INV17522
PRA_chr12	147633509	147636968	3459	-	PRA_chr12	168409286	168412740	3454		INV17678
PRA_chr02	67775266	67778659	3393	-	PRA_chr02	72550898	72554277	3379		INV17497
PRA_chr06	143113125	143116485	3360	-	PRA_chr06	172905041	172908442	3401		INV17572
PRA_chr13	198823994	198827336	3342	-	PRA_chr13	214930214	214955266	25052		INV17706
PRA_chr12	176171193	176174516	3323	-	PRA_chr12	198848080	198851419	3339		INV17682
PRA_chr05	109212731	109216029	3298	-	PRA_chr05	118413171	118416472	3301		INV17543
PRA_chr01	136824829	136828019	3190	-	PRA_chr01	148271408	148274726	3318		INV17487
PRA_chr14	63881377	63884445	3068	-	PRA_chr14	60905442	60908537	3095		INV17718
PRA_chr13	135927498	135930507	3009	-	PRA_chr13	150951084	150954107	3023		INV17701
PRA_chr10	142572371	142575338	2967	-	PRA_chr10	144112662	144115622	2960		INV17636
PRA_chr05	161954411	161957268	2857	-	PRA_chr05	173955240	173958077	2837		INV17548
PRA_chr12	4578303	4581121	2818	-	PRA_chr12	4872603	4875421	2818		INV17659
PRA_chr07	23833334	23836145	2811	-	PRA_chr07	23607038	23609800	2762		INV17577
PRA_chr04	94571492	94574233	2741	-	PRA_chr04	104708471	104711215	2744		INV17516
PRA_chr13	129701571	129704115	2544	-	PRA_chr13	145795047	145797584	2537		INV17700
PRA_chr08	178115571	178118109	2538	-	PRA_chr08	173482095	173484634	2539		INV17616
PRA_chr14	47957031	47959542	2511	-	PRA_chr14	45224094	45226606	2512		INV17713
PRA_chr05	96814232	96816742	2510	-	PRA_chr05	104829083	104831590	2507		INV17542
PRA_chr02	52609892	52612394	2502	-	PRA_chr02	52867745	52870215	2470		INV17495
PRA_chr11	74166754	74169225	2471	-	PRA_chr11	78549060	78551524	2464		INV17647
PRA_chr06	143082240	143084576	2336	-	PRA_chr06	172883675	172886019	2344		INV17571
PRA_chr17	45132651	45134942	2291	-	PRA_chr17	52090938	52093253	2315		INV17777
PRA_chr10	91859733	91861993	2260	-	PRA_chr10	92976747	92979007	2260		INV17629
PRA_chr12	124271370	124273622	2252	-	PRA_chr12	137145794	137148066	2272		INV17675
PRA_chr06	88652704	88654930	2226	-	PRA_chr06	102949378	102951515	2137		INV17562
PRA_chr13	72023559	72025627	2068	-	PRA_chr13	75628923	75631015	2092		INV17690
PRA_chr16	101835424	101837467	2043	-	PRA_chr16	103061918	103063962	2044		INV17753
PRA_chr17	125161686	125163611	1925	-	PRA_chr17	139856831	139858702	1871		INV17781
PRA_chr08	61915933	61917841	1908	-	PRA_chr08	61390208	61392119	1911		INV17606
PRA_chr13	38049267	38051072	1805	-	PRA_chr13	40057160	40058963	1803		INV17689
PRA_chr10	140252076	140253874	1798	-	PRA_chr10	141662339	141664144	1805		INV17635
PRA_chr16	125487906	125489675	1769	-	PRA_chr16	125423699	125425481	1782		INV17757
PRA_chr10	107961943	107963551	1608	-	PRA_chr10	108648343	108649958	1615		INV17633
PRA_chr16	108522515	108524029	1514	-	PRA_chr16	109461686	109463197	1511		INV17754
PRA_chr16	158677693	158679154	1461	-	PRA_chr16	154831465	154832924	1459		INV17760
PRA_chr12	13754865	13756276	1411	-	PRA_chr12	14073898	14075307	1409		INV17661
PRA_chr16	205485184	205486543	1359	-	PRA_chr16	193639347	193640707	1360		INV17770
PRA_chr06	128744729	128746027	1298	-	PRA_chr06	157498296	157499594	1298		INV17568
PRA_chr17	3185077	3186370	1293	-	PRA_chr17	2907837	2909129	1292		INV17771
PRA_chr16	94135688	94136915	1227	-	PRA_chr16	88154256	88155508	1252		INV17751
PRA_chr08	28118684	28119859	1175	-	PRA_chr08	28205309	28206493	1184		INV17605
PRA_chr06	124592836	124594003	1167	-	PRA_chr06	153631372	153632539	1167		INV17567
PRA_chr11	43824738	43825888	1150	-	PRA_chr11	46190376	46191530	1154		INV17642
PRA_chr07	115206227	115207370	1143	-	PRA_chr07	119867303	119868448	1145		INV17590
PRA_chr02	148728302	148729397	1095	-	PRA_chr02	161114034	161115129	1095		INV17502
PRA_chr15	79752327	79753419	1092	-	PRA_chr15	78849168	78850278	1110		INV17733
PRA_chr08	67843889	67844959	1070	-	PRA_chr08	65815632	65816698	1066		INV17607
PRA_chr12	40461946	40463005	1059	-	PRA_chr12	42714194	42715248	1054		INV17664
PRA_chr14	47717165	47718180	1015	-	PRA_chr14	44924891	44925905	1014		INV17712
PRA_chr02	14191374	14192381	1007	-	PRA_chr02	15061327	15062329	1002		INV17491
PRA_chr08	110232932	110233938	1006	-	PRA_chr08	109959280	109960286	1006		INV17610
PRA_chr15	4964048	4965037	989	-	PRA_chr15	4926656	4927636	980		INV17728
PRA_chr16	176245802	176246778	976	-	PRA_chr16	169380303	169381265	962		INV17763
PRA_chr15	159623032	159623995	963	-	PRA_chr15	155700495	155701458	963		INV17741
PRA_chr06	135855402	135856299	897	-	PRA_chr06	164660392	164661317	925		INV17570
PRA_chr06	62180289	62181135	846	-	PRA_chr06	68873416	68874262	846		INV17557
PRA_chr07	158585866	158586703	837	-	PRA_chr07	165484974	165485811	837		INV17599
PRA_chr08	161274785	161275600	815	-	PRA_chr08	160289635	160290443	808		INV17613
PRA_chr11	45375402	45376210	808	-	PRA_chr11	47849289	47850096	807		INV17643
PRA_chr05	84859652	84860447	795	-	PRA_chr05	92249111	92249905	794		INV17539
PRA_chr17	146971022	146971809	787	-	PRA_chr17	166163808	166164567	759		INV17785
PRA_chr13	9492063	9492849	786	-	PRA_chr13	10537565	10538340	775		INV17686
PRA_chr10	103831898	103832682	784	-	PRA_chr10	104475547	104476331	784		INV17632
PRA_chr04	59182902	59183679	777	-	PRA_chr04	62237771	62238548	777		INV17511
PRA_chr02	70071443	70072219	776	-	PRA_chr02	76223286	76224048	762		INV17498
PRA_chr10	126252860	126253633	773	-	PRA_chr10	127535504	127536277	773		INV17634
PRA_chr07	154148280	154149051	771	-	PRA_chr07	161390572	161391307	735		INV17597
PRA_chr04	75945432	75946193	761	-	PRA_chr04	79316124	79316876	752		INV17512
PRA_chr02	38820790	38821535	745	-	PRA_chr02	39997760	39998503	743		INV17493
PRA_chr02	17686852	17687584	732	-	PRA_chr02	17441533	17442247	714		INV17492
PRA_chr04	163948056	163948786	730	-	PRA_chr04	177074825	177075569	744		INV17523
PRA_chr07	52903202	52903927	725	-	PRA_chr07	55919678	55920417	739		INV17582
PRA_chr16	113894983	113895636	653	-	PRA_chr16	114427184	114427837	653		INV17755
PRA_chr04	86817637	86818285	648	-	PRA_chr04	93875649	93876297	648		INV17514
PRA_chr05	41391442	41392089	647	-	PRA_chr05	44104527	44105175	648		INV17533
PRA_chr06	129218739	129219384	645	-	PRA_chr06	158132505	158133146	641		INV17569
PRA_chr02	63936484	63937126	642	-	PRA_chr02	66678851	66679492	641		INV17496
PRA_chr14	53803424	53804064	640	-	PRA_chr14	51180539	51181179	640		INV17715
PRA_chr01	117105815	117106438	623	-	PRA_chr01	128855726	128856341	615		INV17484
PRA_chr04	89111754	89112375	621	-	PRA_chr04	97241152	97241772	620		INV17515
PRA_chr12	79641258	79641855	597	-	PRA_chr12	85656255	85656852	597		INV17665
PRA_chr08	100834598	100835185	587	-	PRA_chr08	100458492	100459079	587		INV17609
PRA_chr12	179166220	179166803	583	-	PRA_chr12	201590834	201591405	571		INV17683
PRA_chr12	28982260	28982827	567	-	PRA_chr12	31310698	31311266	568		INV17663
PRA_chr12	209799979	209800542	563	-	PRA_chr12	234286866	234287426	560		INV17685
PRA_chr07	7711292	7711854	562	-	PRA_chr07	7160069	7160614	545		INV17576
PRA_chr05	3165459	3166011	552	-	PRA_chr05	3209277	3209828	551		INV17527
PRA_chr01	126958011	126958554	543	-	PRA_chr01	140065751	140066287	536		INV17485
PRA_chr08	17355577	17356098	521	-	PRA_chr08	16199001	16199524	523		INV17601
PRA_chr03	184666768	184667287	519	-	PRA_chr03	187307200	187307719	519		INV17508
PRA_chr15	68319964	68320476	512	-	PRA_chr15	67831937	67832448	511		INV17732
PRA_chr07	152588573	152589080	507	-	PRA_chr07	159716980	159717487	507		INV17596
PRA_chr11	135120229	135120730	501	-	PRA_chr11	141865761	141866262	501		INV17657
PRA_chr13	104599617	104600115	498	-	PRA_chr13	116098475	116098973	498		INV17696
PRA_chr14	125466869	125467364	495	-	PRA_chr14	125731849	125732344	495		INV17725
PRA_chr07	73826245	73826736	491	-	PRA_chr07	77127497	77127988	491		INV17586
PRA_chr09	161316737	161317223	486	-	PRA_chr09	159315139	159315622	483		INV17622
PRA_chr01	132830955	132831438	483	-	PRA_chr01	144434612	144435097	485		INV17486
PRA_chr12	5440514	5440988	474	-	PRA_chr12	5874200	5874672	472		INV17660
PRA_chr14	59171084	59171547	463	-	PRA_chr14	56383968	56384431	463		INV17717
PRA_chr01	112319972	112320429	457	-	PRA_chr01	124248776	124249233	457		INV17482
PRA_chr12	104904781	104905211	430	-	PRA_chr12	114347182	114347612	430		INV17670
PRA_chr06	52512770	52513188	418	-	PRA_chr06	58075284	58075709	425		INV17555
PRA_chr16	123109233	123109627	394	-	PRA_chr16	123427835	123428229	394		INV17756
PRA_chr09	139514785	139515178	393	-	PRA_chr09	139097865	139098257	392		INV17619
PRA_chr02	158242312	158242704	392	-	PRA_chr02	170723866	170724258	392		INV17503
PRA_chr07	34265387	34265777	390	-	PRA_chr07	35620979	35621369	390		INV17578
PRA_chr07	127064433	127064823	390	-	PRA_chr07	132356127	132356517	390		INV17593
PRA_chr15	105753003	105753379	376	-	PRA_chr15	104267747	104268118	371		INV17737
PRA_chr16	177313874	177314245	371	-	PRA_chr16	170294202	170294573	371		INV17764
PRA_chr08	6241878	6242233	355	-	PRA_chr08	5836265	5836623	358		INV17600
PRA_chr09	140222241	140222580	339	-	PRA_chr09	139707467	139707806	339		INV17620
PRA_chr10	156210896	156211228	332	-	PRA_chr10	157300095	157300428	333		INV17637
PRA_chr14	128856084	128856408	324	-	PRA_chr14	129031009	129031329	320		INV17726
PRA_chr07	141697338	141697658	320	-	PRA_chr07	147797582	147797902	320		INV17595
PRA_chr01	168740119	168740434	315	-	PRA_chr01	177995283	177995598	315		INV17490
PRA_chr10	84000983	84001297	314	-	PRA_chr10	85839814	85840128	314		INV17627
PRA_chr14	2242348	2242659	311	-	PRA_chr14	2236048	2236359	311		INV17707
PRA_chr07	154662682	154662992	310	-	PRA_chr07	161967409	161967719	310		INV17598
PRA_chr17	74652859	74653166	307	-	PRA_chr17	85083262	85083569	307		INV17779
PRA_chr15	16544409	16544709	300	-	PRA_chr15	15937829	15938129	300		INV17730
PRA_chr08	18169146	18169414	268	-	PRA_chr08	17153484	17153752	268		INV17602
PRA_chr06	79218682	79218941	259	-	PRA_chr06	90021296	90021555	259		INV17560
PRA_chr11	110208507	110208766	259	-	PRA_chr11	120381455	120381714	259		INV17654
PRA_chr13	189313778	189314037	259	-	PRA_chr13	205187052	205187311	259		INV17705
PRA_chr14	145667174	145667400	226	-	PRA_chr14	145479902	145480128	226		INV17727
PRA_chr01	73008195	73008417	222	-	PRA_chr01	79562018	79562240	222		INV17475

### Sheet: syri_PRA2_DEB2
PRA_H2	START	END	LENGTH		DEB H2	START	END	Length		Overlaps	Adaptive_Lostruct
Chr12	91222312	188019674	96797362		Chr12	91469478	194510432	103040954
Chr08	95760342	138734423	42974081		Chr08	108320644	154299588	45978944
Chr11	17754396	48321605	30567209		Chr11	28380456	70599027	42218571		pra11.01 & pra11.02	YES
Chr07	19091258	49532268	30441010		Chr07	85239821	94245819	9005998
Chr02	51720243	78879917	27159674		Chr02	50448193	73629226	23181033
Chr04	47653060	73820251	26167191		Chr04	45670435	74400242	28729807
Chr13	186733118	212503654	25770536		Chr13	159144564	170184329	11039765
Chr17	109420843	134969658	25548815		Chr17	123856777	148908715	25051938		pra17.02 & pra17.03	YES
Chr13	42068946	66183613	24114667		Chr13	463439	16001297	15537858
Chr13	125326668	148095206	22768538		Chr13	89608260	118211217	28602957
Chr05	133248880	153891714	20642834		Chr05	139871497	161606285	21734788
Chr10	46106924	62324115	16217191		Chr10	46691199	64630533	17939334
Chr17	91768030	107317857	15549827		Chr17	96317444	114523440	18205996
Chr16	22136938	36484670	14347732		Chr16	25628685	41059913	15431228
Chr03	36123814	49598159	13474345		Chr03	40677028	56187967	15510939
Chr08	55940162	68799196	12859034		Chr08	65669878	82971948	17302070		pra08.01 & pra08.03	YES
Chr01	15852629	28686802	12834173		Chr01	19053645	36604367	17550722
Chr16	136800539	148362028	11561489		Chr16	142901107	156411656	13510549
Chr08	18472459	29913430	11440971		Chr08	24205135	36704527	12499392		pra08.02	YES
Chr13	100139599	111563920	11424321		Chr13	50023377	68510577	18487200
Chr09	49761166	60199104	10437938		Chr09	55799979	66601362	10801383
Chr06	193567641	203715645	10148004		Chr06	187113123	197754347	10641224
Chr06	103945299	113670178	9724879		Chr06	103797870	112203009	8405139
Chr16	6081805	15204166	9122361		Chr16	7048471	16554601	9506130
Chr14	100713021	109305575	8592554		Chr14	109904296	121382791	11478495
Chr07	85450125	93143557	7693432		Chr07	125678448	130331942	4653494
Chr03	25902616	33387718	7485102		Chr03	33834858	40519647	6684789
Chr06	180535267	187914763	7379496		Chr06	172552237	179739244	7187007
Chr07	9950248	16999383	7049135		Chr07	78519127	80127167	1608040
Chr13	91914087	98716979	6802892		Chr13	36373564	47761129	11387565
Chr01	87382987	93972976	6589989		Chr01	98068344	101418498	3350154
Chr01	9125193	15670296	6545103		Chr01	486215	4663315	4177100
Chr06	132442220	138778440	6336220		Chr06	124490407	128383997	3893590
Chr04	28783926	34863611	6079685		Chr04	26766159	34352389	7586230
Chr06	96521089	102256529	5735440		Chr06	98362688	101902395	3539707
Chr06	188129072	193530740	5401668		Chr06	179764211	186571282	6807071
Chr17	30417858	34460548	4042690		Chr17	34402211	37979191	3576980
Chr11	2359702	6083182	3723480		Chr11	2367697	6145264	3777567
Chr07	126584317	130068026	3483709		Chr07	167632072	171676913	4044841
Chr09	65892747	69346575	3453828		Chr09	73408000	76664126	3256126
Chr03	54925280	57685213	2759933		Chr03	62366649	65724471	3357822
Chr03	128675604	131407941	2732337		Chr03	127647512	129883866	2236354
Chr09	3278248	5881451	2603203		Chr09	3917398	7306397	3388999
Chr14	78877391	81450687	2573296		Chr14	82355939	84511336	2155397
Chr11	64180032	66538963	2358931		Chr11	77220582	79319308	2098726
Chr12	11673452	14025449	2351997		Chr12	12678402	15284029	2605627
Chr04	191278947	193615305	2336358		Chr04	201897356	202781181	883825
Chr05	94805421	97126217	2320796		Chr05	100419381	102963307	2543926
Chr07	162992101	165304046	2311945		Chr07	204917392	208752142	3834750
Chr12	208755041	210934129	2179088		Chr12	218293476	220687508	2394032
Chr11	102570504	104557636	1987132		Chr11	115448049	118594677	3146628
Chr08	169644358	171607615	1963257		Chr08	190635349	192853092	2217743
Chr14	43398806	44903309	1504503		Chr14	45779716	46905818	1126102
Chr02	87318738	88805310	1486572		Chr02	80263379	82173507	1910128
Chr11	57782497	59152737	1370240		Chr11	70726827	72696039	1969212		pra11.01	YES
Chr16	159263122	160610767	1347645		Chr16	169291796	171296102	2004306
Chr03	181333404	182671936	1338532		Chr03	180999109	182371550	1372441
Chr16	83520484	84834561	1314077		Chr16	93521402	94607805	1086403
Chr16	82228655	83368827	1140172		Chr16	90891003	93151844	2260841
Chr06	80455663	81564445	1108782		Chr06	84453069	85300926	847857
Chr05	80209716	81278904	1069188		Chr05	84273404	85121757	848353		pra05.01	YES
Chr06	121004889	122053844	1048955		Chr06	117181353	118233017	1051664
Chr11	124808546	125840371	1031825		Chr11	137372819	138275679	902860
Chr07	134725385	135730971	1005586		Chr07	176076036	177409343	1333307
Chr10	91656719	92635435	978716		Chr10	93509423	94760104	1250681
Chr15	104673946	105634226	960280		Chr15	112677119	113560465	883346
Chr10	44099164	45059419	960255		Chr10	43735618	44845052	1109434
Chr16	181440509	182314829	874320		Chr16	195764324	196598155	833831
Chr15	39467981	40323205	855224		Chr15	41064920	41645393	580473
Chr06	64567578	65329308	761730		Chr06	68004510	68727337	722827
Chr05	97549801	98290639	740838		Chr05	103966621	104701989	735368
Chr10	154883454	155578589	695135		Chr10	156799745	157354388	554643
Chr07	155474330	156150842	676512		Chr07	196464506	197437595	973089
Chr07	54221009	54884717	663708		Chr07	96468276	97859750	1391474
Chr17	162652653	163312830	660177		Chr17	172984232	173831815	847583
Chr07	93556324	94182581	626257		Chr07	130478275	131518103	1039828
Chr09	19806181	20399106	592925		Chr09	24323265	25048624	725359
Chr05	98655152	99235526	580374		Chr05	104708628	105220960	512332
Chr10	6034571	6614687	580116		Chr10	5086770	5979165	892395
Chr14	16387840	16947815	559975		Chr14	16298233	16915084	616851
Chr14	55082292	55589483	507191		Chr14	54582222	55128848	546626
