## Supplementary Table S4 for "Genomic and eco-geographic features of locally adapted inversions in wild sunflowers"

### Sheet: Sheet1
Table S4: Illumina RNA sequence information.
Helianthus debilis	Helianthus praecox
SRR826603	SRR826632
SRR826604	SRR826631
SRR826605	SRR826630
Hdeb2414.m64071_210423_053152-E591-2414_IsoSeq1-Leaves.subreads.ccs.mp4.ml100.lima-isoseq.5p--3p.fasta.gz.	SRR826629
Hdeb2414.m64243_210428_150709-E591-2414_IsoSeq3_Stem.subreads.ccs.mp4.ml100.lima-isoseq.5p--3p.fasta.gz.	Hpra677.m64071_211020_160848-E591-IsoSeq-Bud.subreads.ccs.mp4.ml100.lima-isoseq.5p--3p.fasta.gz.
Hdeb2414.m64243_210429_153511-E591-2414_IsoSeq2_Bud.subreads.ccs.mp4.ml100.lima-isoseq.5p--3p.fasta.gz.	Hpra677.m64071_211021_161023-E591-IsoSeq-Stem.subreads.ccs.mp4.ml100.lima-isoseq.5p--3p.fasta.gz.
	Hpra677.m64071_211022_162424-E591-IsoSeq-Leaves.subreads.ccs.mp4.ml100.lima-isoseq.5p--3p.fasta.gz.
Note: The filenames are for long RNA data sequenced by the Rieseberg Lab, and the SRR numbers are for data downloaded from NCBI.
