## Supplementary Table S5 for "Genomic and eco-geographic features of locally adapted inversions in wild sunflowers"

### Sheet: TableS2
Table S5: Complete list of samples used in each SNP set.
pop_code	indv_code	GBS_data	SNP_set_A_202_samples	SNP_set_B_88_samples	SNP_set_C_126_samples	All_samples_416_samples	Not_in_any_SNP_set_and_reason
PH1	PH1_10	T					T -sample coverage low, remove
PH1	PH1_1	T		T		T
PH1	PH1_2	T		T		T
PH1	PH1_3	T		T		T
PH1	PH1_4	T		T		T
PH1	PH1_5	T		T		T
PH1	PH1_6	T		T		T
PH1	PH1_7	T		T		T
PH1	PH1_8	T		T		T
PH1	PH1_9	T		T		T
PH2	PH2_10	T			T	T
PH2	PH2_1	T			T	T
PH2	PH2_2	T			T	T
PH2	PH2_3	T			T	T
PH2	PH2_4	T			T	T
PH2	PH2_5	T			T	T
PH2	PH2_6	T			T	T
PH2	PH2_7	T			T	T
PH2	PH2_8	T			T	T
PH2	PH2_9	T			T	T
PP1	PP1_10	T		T		T
PP1	PP1_1	T		T		T
PP1	PP1_2	T		T		T
PP1	PP1_3	T		T		T
PP1	PP1_4	T		T		T
PP1	PP1_5	T		T		T
PP1	PP1_6	T		T		T
PP1	PP1_7	T		T		T
PP1	PP1_8	T		T		T
PP1	PP1_9	T		T		T
PP2	PP2_10	T		T		T
PP2	PP2_1	T		T		T
PP2	PP2_2	T		T		T
PP2	PP2_3	T		T		T
PP2	PP2_4	T		T		T
PP2	PP2_5	T		T		T
PP2	PP2_6	T		T		T
PP2	PP2_7	T		T		T
PP2	PP2_8	T		T		T
PP2	PP2_9	T		T		T
PP3	PP3_10	T		T		T
PP3	PP3_1	T		T		T
PP3	PP3_2	T		T		T
PP3	PP3_3	T		T		T
PP3	PP3_4	T		T		T
PP3	PP3_5	T		T		T
PP3	PP3_6	T		T		T
PP3	PP3_7	T		T		T
PP3	PP3_8	T		T		T
PP3	PP3_9	T		T		T
PR1	PR1_10	T			T	T
PR1	PR1_1	T			T	T
PR1	PR1_2	T			T	T
PR1	PR1_3	T			T	T
PR1	PR1_4	T			T	T
PR1	PR1_5	T			T	T
PR1	PR1_6	T			T	T
PR1	PR1_7	T			T	T
PR1	PR1_8	T			T	T
PR1	PR1_9	T			T	T
PR2	PR2_10	T			T	T
PR2	PR2_1	T			T	T
PR2	PR2_2	T			T	T
PR2	PR2_3	T			T	T
PR2	PR2_4	T			T	T
PR2	PR2_5	T			T	T
PR2	PR2_6	T			T	T
PR2	PR2_7	T			T	T
PR2	PR2_8	T			T	T
PR2	PR2_9	T			T	T
PR3	PR3_10	T			T	T
PR3	PR3_1	T			T	T
PR3	PR3_2	T			T	T
PR3	PR3_3	T			T	T
PR3	PR3_4	T			T	T
PR3	PR3_5	T			T	T
PR3	PR3_6	T			T	T
PR3	PR3_7	T			T	T
PR3	PR3_8	T			T	T
PR3	PR3_9	T			T	T
PR4	PR4_10	T		T		T
PR4	PR4_1	T		T		T
PR4	PR4_2	T		T		T
PR4	PR4_3	T		T		T
PR4	PR4_4	T		T		T
PR4	PR4_5	T		T		T
PR4	PR4_6	T		T		T
PR4	PR4_7	T		T		T
PR4	PR4_8	T		T		T
PR4	PR4_9	T		T		T
PR5	PR5_10	T		T		T
PR5	PR5_1	T		T		T
PR5	PR5_2	T		T		T
PR5	PR5_3	T		T		T
PR5	PR5_4	T		T		T
PR5	PR5_5	T		T		T
PR5	PR5_6	T		T		T
PR5	PR5_7	T		T		T
PR5	PR5_8	T		T		T
PR5	PR5_9	T		T		T
PR6	PR6_10	T		T		T
PR6	PR6_1	T		T		T
PR6	PR6_2	T		T		T
PR6	PR6_3	T		T		T
PR6	PR6_4	T		T		T
PR6	PR6_5	T		T		T
PR6	PR6_6	T		T		T
PR6	PR6_7	T					T -sample coverage low, remove
PR6	PR6_8	T		T		T
PR6	PR6_9	T		T		T
PR7	PR7_10	T		T		T
PR7	PR7_1	T		T		T
PR7	PR7_2	T		T		T
PR7	PR7_3	T		T		T
PR7	PR7_4	T		T		T
PR7	PR7_5	T		T		T
PR7	PR7_6	T		T		T
PR7	PR7_7	T		T		T
PR7	PR7_8	T		T		T
PR7	PR7_9	T		T		T
PR8	PR8_10	T		T		T
PR8	PR8_1	T		T		T
PR8	PR8_2	T		T		T
PR8	PR8_3	T		T		T
PR8	PR8_4	T		T		T
PR8	PR8_5	T		T		T
PR8	PR8_6	T		T		T
PR8	PR8_7	T		T		T
PR8	PR8_8	T		T		T
PR8	PR8_9	T		T		T
DC1	DC1_10	T					T -pop structure abnormal, remove
DC1	DC1_1	T					T -pop structure abnormal, remove
DC1	DC1_2	T					T -pop structure abnormal, remove
DC1	DC1_3	T					T -pop structure abnormal, remove
DC1	DC1_4	T					T -pop structure abnormal, remove
DC1	DC1_5	T					T -pop structure abnormal, remove
DC1	DC1_6	T					T -pop structure abnormal, remove
DC1	DC1_7	T					T -pop structure abnormal, remove
DC1	DC1_8	T					T -pop structure abnormal, remove
DC1	DC1_9	T					T -pop structure abnormal, remove
DC2	DC2_10	T			T	T
DC2	DC2_1	T			T	T
DC2	DC2_2	T			T	T
DC2	DC2_4	T			T	T
DC2	DC2_5	T			T	T
DC2	DC2_6	T			T	T
DC2	DC2_7	T			T	T
DC2	DC2_8	T					T -sample coverage low, remove
DC2	DC2_9	T			T	T
DC3	DC3_10	T			T	T
DC3	DC3_1	T			T	T
DC3	DC3_2	T			T	T
DC3	DC3_3	T			T	T
DC3	DC3_4	T			T	T
DC3	DC3_5	T			T	T
DC3	DC3_6	T			T	T
DC3	DC3_7	T			T	T
DC3	DC3_8	T			T	T
DC3	DC3_9	T			T	T
DC4	DC4_10	T					T -pop structure abnormal, remove
DC4	DC4_1	T					T -pop structure abnormal, remove
DC4	DC4_2	T					T -pop structure abnormal, remove
DC4	DC4_3	T					T -pop structure abnormal, remove
DC4	DC4_4	T					T -pop structure abnormal, remove
DC4	DC4_5	T					T -pop structure abnormal, remove
DC4	DC4_6	T					T -pop structure abnormal, remove
DC4	DC4_7	T					T -pop structure abnormal, remove
DC4	DC4_8	T					T -pop structure abnormal, remove
DC4	DC4_9	T					T -pop structure abnormal, remove
DC5	DC5_10	T			T	T
DC5	DC5_1	T			T	T
DC5	DC5_2	T			T	T
DC5	DC5_3	T			T	T
DC5	DC5_4	T			T	T
DC5	DC5_5	T			T	T
DC5	DC5_6	T			T	T
DC5	DC5_7	T			T	T
DC5	DC5_8	T			T	T
DC5	DC5_9	T			T	T
DC6	DC6_10	T			T	T
DC6	DC6_1	T			T	T
DC6	DC6_2	T			T	T
DC6	DC6_3	T			T	T
DC6	DC6_4	T			T	T
DC6	DC6_5	T			T	T
DC6	DC6_6	T			T	T
DC6	DC6_7	T			T	T
DC6	DC6_8	T			T	T
DC6	DC6_9	T			T	T
DC7	DC7_10	T					T -pop structure abnormal, remove
DC7	DC7_1	T					T -pop structure abnormal, remove
DC7	DC7_2	T					T -pop structure abnormal, remove
DC7	DC7_3	T					T -pop structure abnormal, remove
DC7	DC7_4	T					T -pop structure abnormal, remove
DC7	DC7_5	T					T -pop structure abnormal, remove
DC7	DC7_6	T					T -pop structure abnormal, remove
DC7	DC7_7	T					T -pop structure abnormal, remove
DC7	DC7_8	T					T -pop structure abnormal, remove
DC7	DC7_9	T					T -pop structure abnormal, remove
DD1	DD1_10	T					T -pop structure abnormal, remove
DD1	DD1_1	T	T			T
DD1	DD1_2	T	T			T
DD1	DD1_3	T	T			T
DD1	DD1_4	T	T			T
DD1	DD1_5	T	T			T
DD1	DD1_6	T	T			T
DD1	DD1_7	T	T			T
DD1	DD1_8	T	T			T
DD1	DD1_9	T	T			T
DD2	DD2_2L	T	T			T
DD3	DD3_10	T	T			T
DD3	DD3_1	T	T			T
DD3	DD3_2	T	T			T
DD3	DD3_3	T	T			T
DD3	DD3_4	T	T			T
DD3	DD3_5	T	T			T
DD3	DD3_6	T	T			T
DD3	DD3_7	T	T			T
DD3	DD3_8	T	T			T
DD3	DD3_9	T	T			T
DD4	DD4_10	T	T			T
DD4	DD4_1	T	T			T
DD4	DD4_2	T	T			T
DD4	DD4_3	T					T -pop structure abnormal, remove
DD4	DD4_4	T	T			T
DD4	DD4_5	T	T			T
DD4	DD4_6	T	T			T
DD4	DD4_7	T	T			T
DD4	DD4_8	T	T			T
DD4	DD4_9	T	T			T
DD5	DD5_10	T	T			T
DD5	DD5_1	T	T			T
DD5	DD5_2	T	T			T
DD5	DD5_3	T	T			T
DD5	DD5_4	T	T			T
DD5	DD5_5	T	T			T
DD5	DD5_6	T	T			T
DD5	DD5_7	T	T			T
DD5	DD5_8	T	T			T
DD6	DD6_10	T	T			T
DD6	DD6_1	T	T			T
DD6	DD6_2	T	T			T
DD6	DD6_3	T	T			T
DD6	DD6_4	T	T			T
DD6	DD6_5	T	T			T
DD6	DD6_6	T	T			T
DD6	DD6_7	T	T			T
DD6	DD6_8	T	T			T
DD6	DD6_9	T	T			T
DD7	DD7_10	T	T			T
DD7	DD7_1	T	T			T
DD7	DD7_2	T	T			T
DD7	DD7_3	T	T			T
DD7	DD7_4	T	T			T
DD7	DD7_5	T	T			T
DD7	DD7_6	T	T			T
DD7	DD7_7	T	T			T
DD7	DD7_8	T	T			T
DD7	DD7_9	T	T			T
DD8	DD8_10	T	T			T
DD8	DD8_1	T	T			T
DD8	DD8_3	T	T			T
DD8	DD8_4	T	T			T
DD8	DD8_5	T	T			T
DD8	DD8_6	T	T			T
DD8	DD8_7	T	T			T
DD8	DD8_8	T	T			T
DD8	DD8_9	T	T			T
DS1	DS1_10	T			T	T
DS1	DS1_1	T			T	T
DS1	DS1_2	T			T	T
DS1	DS1_3	T			T	T
DS1	DS1_4	T			T	T
DS1	DS1_5	T			T	T
DS1	DS1_6	T			T	T
DS1	DS1_7	T			T	T
DS1	DS1_8	T			T	T
DS1	DS1_9	T			T	T
DS2	DS2_10	T			T	T
DS2	DS2_1	T			T	T
DS2	DS2_3	T			T	T
DS2	DS2_4	T			T	T
DS2	DS2_5	T			T	T
DS2	DS2_7	T			T	T
DS2	DS2_8	T			T	T
DS2	DS2_9	T			T	T
DS3	DS3_10	T			T	T
DS3	DS3_1	T			T	T
DS3	DS3_2	T			T	T
DS3	DS3_3	T			T	T
DS3	DS3_4	T			T	T
DS3	DS3_5	T			T	T
DS3	DS3_6	T			T	T
DS3	DS3_7	T			T	T
DS3	DS3_8	T			T	T
DS3	DS3_9	T			T	T
DS4	DS4_10	T			T	T
DS4	DS4_1	T			T	T
DS4	DS4_2	T			T	T
DS4	DS4_3	T			T	T
DS4	DS4_4	T			T	T
DS4	DS4_5	T			T	T
DS4	DS4_6	T			T	T
DS4	DS4_7	T			T	T
DS4	DS4_8	T			T	T
DS4	DS4_9	T			T	T
DS5	DS5_10	T			T	T
DS5	DS5_1	T			T	T
DS5	DS5_2	T			T	T
DS5	DS5_3	T			T	T
DS5	DS5_4	T			T	T
DS5	DS5_5	T			T	T
DS5	DS5_6	T			T	T
DS5	DS5_7	T			T	T
DS5	DS5_8	T			T	T
DS5	DS5_9	T			T	T
DT1	DT1_10	T	T			T
DT1	DT1_1	T	T			T
DT1	DT1_2	T	T			T
DT1	DT1_3	T	T			T
DT1	DT1_4	T	T			T
DT1	DT1_5	T	T			T
DT1	DT1_6	T	T			T
DT1	DT1_7	T	T			T
DT1	DT1_8	T	T			T
DT1	DT1_9	T	T			T
DT2	DT2_10	T	T			T
DT2	DT2_1	T	T			T
DT2	DT2_2	T	T			T
DT2	DT2_3	T	T			T
DT2	DT2_5	T	T			T
DT2	DT2_6	T	T			T
DT2	DT2_7	T	T			T
DT2	DT2_8	T	T			T
DT2	DT2_9	T	T			T
DT3	DT3_10	T	T			T
DT3	DT3_1	T	T			T
DT3	DT3_2	T	T			T
DT3	DT3_3	T	T			T
DT3	DT3_4	T	T			T
DT3	DT3_5	T	T			T
DT3	DT3_6	T	T			T
DT3	DT3_7	T	T			T
DT3	DT3_8	T	T			T
DT3	DT3_9	T	T			T
DT4	DT4_10	T	T			T
DT4	DT4_1	T	T			T
DT4	DT4_2	T	T			T
DT4	DT4_3	T	T			T
DT4	DT4_4	T	T			T
DT4	DT4_5	T	T			T
DT4	DT4_6	T	T			T
DT4	DT4_7	T	T			T
DT4	DT4_8	T	T			T
DT4	DT4_9	T	T			T
DT5	DT5_10	T	T			T
DT5	DT5_1	T	T			T
DT5	DT5_2	T	T			T
DT5	DT5_3	T	T			T
DT5	DT5_4	T	T			T
DT5	DT5_5	T	T			T
DT5	DT5_6	T	T			T
DT5	DT5_7	T	T			T
DT5	DT5_8	T	T			T
DT5	DT5_9	T	T			T
DT6	DT6_10	T	T			T
DT6	DT6_1	T	T			T
DT6	DT6_2	T	T			T
DT6	DT6_3	T	T			T
DT6	DT6_4	T	T			T
DT6	DT6_5	T	T			T
DT6	DT6_6	T	T			T
DT6	DT6_7	T	T			T
DT6	DT6_8	T	T			T
DT6	DT6_9	T	T			T
DT7	DT7_10	T	T			T
DT7	DT7_1	T	T			T
DT7	DT7_2	T	T			T
DT7	DT7_3	T	T			T
DT7	DT7_4	T	T			T
DT7	DT7_5	T	T			T
DT7	DT7_6	T	T			T
DT7	DT7_9	T	T			T
DT8	DT8_10	T	T			T
DT8	DT8_2	T	T			T
DT8	DT8_3	T	T			T
DT8	DT8_4	T	T			T
DT8	DT8_5	T	T			T
DT8	DT8_6	T	T			T
DT8	DT8_7	T	T			T
DT8	DT8_8	T	T			T
DT8	DT8_9	T	T			T
DT9	DT9_10	T	T			T
DT9	DT9_1	T	T			T
DT9	DT9_2	T	T			T
DT9	DT9_3	T	T			T
DT9	DT9_4	T	T			T
DT9	DT9_5	T	T			T
DT9	DT9_6	T	T			T
DT9	DT9_7	T	T			T
DT9	DT9_8	T	T			T
DT9	DT9_9	T	T			T
DV1	DV1_10	T	T			T
DV1	DV1_1	T	T			T
DV1	DV1_2	T	T			T
DV1	DV1_3	T	T			T
DV1	DV1_4	T	T			T
DV1	DV1_5	T	T			T
DV1	DV1_6	T	T			T
DV1	DV1_7	T	T			T
DV1	DV1_8	T	T			T
DV1	DV1_9	T	T			T
DV2	DV2_10	T	T			T
DV2	DV2_1	T	T			T
DV2	DV2_2	T	T			T
DV2	DV2_3	T	T			T
DV2	DV2_4	T	T			T
DV2	DV2_5	T	T			T
DV2	DV2_6	T	T			T
DV2	DV2_7	T	T			T
DV2	DV2_8	T	T			T
DV2	DV2_9	T	T			T
DV3	DV3_10	T	T			T
DV3	DV3_1	T	T			T
DV3	DV3_2	T	T			T
DV3	DV3_3	T	T			T
DV3	DV3_4	T	T			T
DV3	DV3_5	T	T			T
DV3	DV3_6	T	T			T
DV3	DV3_7	T	T			T
DV3	DV3_8	T	T			T
DV3	DV3_9	T	T			T
DV4	DV4_10	T	T			T
DV4	DV4_2	T	T			T
DV4	DV4_3	T	T			T
DV4	DV4_4	T	T			T
DV4	DV4_5	T	T			T
DV4	DV4_6	T	T			T
DV4	DV4_7	T	T			T
DV4	DV4_8	T	T			T
DV4	DV4_9	T	T			T
DV5	DV5_10	T	T			T
DV5	DV5_1	T	T			T
DV5	DV5_2	T	T			T
DV5	DV5_3	T	T			T
DV5	DV5_4	T	T			T
DV5	DV5_5	T	T			T
DV5	DV5_6	T	T			T
DV5	DV5_7	T	T			T
DV5	DV5_8	T	T			T
DV5	DV5_9	T	T			T
